# Tumour gene expression signature in primary melanoma predicts long-term outcomes: A prospective multicentre study

**DOI:** 10.1101/2020.02.24.961771

**Authors:** Manik Garg, Dominique-Laurent Couturier, Jérémie Nsengimana, Nuno A. Fonseca, Matthew Wongchenko, Yibing Yan, Martin Lauss, Göran B Jönsson, Julia Newton-Bishop, Christine Parkinson, Mark R. Middleton, Tim Bishop, Pippa Corrie, David J. Adams, Alvis Brazma, Roy Rabbie

**Affiliations:** European Molecular Biology Laboratory, European Bioinformatics Institute (EMBL-EBI), Hinxton, Cambridgeshire, UK; Cancer Research UK Cambridge Institute, University of Cambridge, Li Ka Shing Centre, Robinson Way, Cambridge, UK; University of Leeds School of Medicine, Leeds, United Kingdom; CIBIO/InBIO-Centro de Investigação em Biodiversidade e Recursos Genéticos, Universidade do Porto, Rua Padre Armando Quintas, 4485-601 Vairão, Portugal; Oncology Biomarker Development, Genentech, Inc. 1 DNA Way, South San Francisco, CA 94080, USA; Lund University Cancer Center, Lund University, Lund, Sweden; Cambridge Cancer Centre, Cambridge University Hospitals NHS Foundation Trust, Cambridge, UK; Oxford NIHR Biomedical Research Centre and Department of Oncology, University of Oxford, Oxford, UK; Experimental Cancer Genetics, The Wellcome Sanger Institute, Hinxton, Cambridgeshire, UK

**Keywords:** Melanoma, prognostic biomarkers, adjuvant therapy, immune response, precision medicine

## Abstract

**Purpose:** Predicting outcomes after resection of primary melanoma remains crude, primarily based on tumour thickness. We explored gene expression signatures for their ability to better predict outcomes.

**Methods:** Differential expression analysis of 194 primary melanomas resected from patients who either developed distant metastasis (n=89) or did not (n=105) was performed. We identified 121 metastasis-associated genes that were included in our prognostic signature, “Cam_121”. Several machine learning classification models were trained using nested leave-one-out cross validation (LOOCV) to test the signature’s capacity to predict metastases, as well as regression models to predict survival. The prognostic accuracy was externally validated in two independent datasets.

**Results:** Cam_121 performed significantly better in predicting distant metastases than any of the models trained with the clinical covariates alone (p_Accuracy_=4.92×10^−3^), as well as those trained with two published prognostic signatures. Cam_121 expression score was strongly associated with progression-free survival (HR=1.7, p=3.44×10^−6^), overall survival (HR=1.73, p=7.71×10^−6^) and melanoma-specific survival (HR=1.59, p=0.02). Cam_121 expression score also negatively correlated with measures of immune cell infiltration (ρ=−0.73, p<2.2×10^−16^), with a higher score representing reduced tumour lymphocytic infiltration and a higher absolute 5-year risk of death in stage II melanoma.

**Conclusions:** The Cam_121 primary melanoma gene expression signature outperformed currently available alternatives in predicting the risk of distant recurrence. The signature confirmed (using unbiased approaches) the central prognostic importance of immune cell infiltration in long-term patient outcomes and could be used to identify stage II melanoma patients at highest risk of metastases and poor survival who might benefit most from adjuvant therapies.

**Translational relevance:** Predicting outcomes after resection of primary melanoma is currently based on traditional histopathological staging, however survival outcomes within these disease stages varies markedly. Since adjuvant systemic therapies are now being used routinely, accurate prognostic information is needed to better risk stratify patients and avoid unnecessary use of high cost, potentially harmful drugs, as well as to inform future adjuvant strategies. The Cam_121 gene expression signature appears to have this capability and warrants evaluation in prospective clinical trials.
