## Supplementary Table S1 for "Tumour gene expression signature in primary melanoma predicts long-term outcomes: A prospective multicentre study"

### Sheet: Metastases
Supplementary Table S1A: Analyses of the clinical covariates associated with metastases: relapsed (n=590) vs non-relapsed (n=753)
Clinical Covariate	p-value	Adjusted p-value
Stage	1.01x10-25	1.11x10-24
Nclass	1.07x10-21	1.07x10-20
ECOG	0.0036	0.03
Treatment	0.045	0.36
Age	0.076	0.53
BRAF	0.1	0.6
Sex	0.56	1
Site	0.79	1
Breslow thickness	0.22	1
Ulceration	0.68	1
NRAS	0.21	1

### Sheet: OS
Supplementary Table S1B: Analyses of the clinical covariates associated with OS
Clinical Covariate	Pr(>|Chi|)
EventMet	4.90x10-157
Sex	6.44x10-3
Age	3.20x10-3
I(Age^2)	3.04x10-1
as.numeric(Nclass)	1.42x10-2
Stage	8.78x10-2
Site	7.70x10-1
Breslow thickness	6.43x10-1
Ulceration	8.40x10-1
Treatment	4.80x10-1
ECOG	2.14x10-2

### Sheet: PFS
Supplementary Table S1C: Analyses of the clinical covariates associated with PFS
Clinical Covariate	Pr(>|Chi|)
EventMet	1.73x10-278
Sex	1.55x10-1
Age	1.03x10-1
I(Age^2)	6.61x10-1
as.numeric(Nclass)	5.81x10-3
Stage	1.76x10-3
Site	4.28x10-1
Breslow thickness	3.72x10-2
Ulceration	4.51x10-1
Treatment	8.68x10-1
ECOG	7.22x10-1
