## Supplementary Table S2 for "Tumour gene expression signature in primary melanoma predicts long-term outcomes: A prospective multicentre study"

### Sheet: SupplementaryTableS2
Supplementary Table S2: Description of genes in the Cam_121 signature. Gene list is sorted in decreasing order based on log2(fold-change) value.
Gene.symbol	Gene.title	log2FoldChange	padj	BetaCoeff
NXPH1	Neurexophilin-1	2.71107	0.0514836	2.3195
OR5AK2	Olfactory receptor 5AK2	-1.6436	0.0326437	0.421163
ZNF560	Zinc finger protein 560	1.53669	0.0344851	-0.532543
ABCC12	Multidrug resistance-associated protein 9	-1.47397	0.0593107	1.22169
EEF1A2	Elongation factor 1-alpha 2	-1.32264	0.00726879	1.22567
CTCFL	Transcriptional repressor CTCFL	1.28016	0.00697971	0.0488672
LRRC31	Leucine-rich repeat-containing protein 31	-1.23252	0.0437419	0.92974
SLIT1	Slit homolog 1 protein	-1.20818	0.000695877	-0.965486
WIF1	Wnt inhibitory factor 1	-1.20713	0.0593107	1.89355
ZIM2	Zinc finger imprinted 2	1.15903	0.0527324	-0.564079
DPEP3	Dipeptidase 3	1.12258	0.0326437	-0.66139
SLC17A3	Sodium-dependent phosphate transport protein 4	1.0863	0.0593107	2.10948
GFRA1	GDNF family receptor alpha-1	-1.0017	0.00726879	0.108066
AIM2	Interferon-inducible protein AIM2	-0.957162	0.015332	-0.828364
MCF2	Proto-oncogene DBL	-0.956614	0.0345236	-0.419407
GPR39	G-protein coupled receptor 39	-0.87424	0.0437419	-0.91348
HEPACAM	Hepatocyte cell adhesion molecule	-0.84543	0.0822859	0.68561
CACNG4	Voltage-dependent calcium channel gamma-4 subunit	0.824775	0.0654253	1.9675
RP1	Oxygen-regulated protein 1	0.821404	0.0596853	0.796933
GLDC	Glycine dehydrogenase (decarboxylating), mitochondrial	-0.808652	0.0359088	-0.859315
FREM2	FRAS1-related extracellular matrix protein 2	-0.782791	0.0996535	1.09004
F7	Coagulation factor VII	-0.780287	0.0593107	0.300655
TDRD12	Putative ATP-dependent RNA helicase TDRD12	0.77187	0.0861639	0.401895
AGXT	Alanine-glyoxylate aminotransferase	-0.734975	0.0738934	-0.450401
CASQ1	Calsequestrin-1	-0.728343	0.0438434	-0.699072
NTRK1	High affinity nerve growth factor receptor	-0.726841	0.0284467	-0.113123
UTS2	Urotensin 2	-0.717095	0.0359088	-1.60162
BMX	Cytoplasmic tyrosine-protein kinase BMX	-0.710651	0.0593107	-0.428307
LAG3	Lymphocyte activation gene 3 protein	-0.708177	0.0284467	-1.40592
CLIC5	Chloride intracellular channel protein 5	-0.704579	0.0129789	-0.611231
PRF1	Perforin-1	-0.684565	0.0401672	-1.20128
RGS7	Regulator of G-protein signaling 7	-0.668501	0.0593107	-1.27567
AGBL4	Cytosolic carboxypeptidase 6	0.668334	0.0483606	0.257893
SIGLEC12	Sialic acid-binding Ig-like lectin 12	-0.666442	0.0845822	0.275049
LGI4	Leucine rich repeat LGI family member 4	0.653899	0.0888326	0.969211
GPR63	Probable G-protein coupled receptor 63	-0.630964	0.0753162	0.223942
WDR49	WD repeat-containing protein 49	-0.629148	0.0220453	-0.192553
SLCO5A1	Solute carrier organic anion transporter family member 5A1	-0.625568	0.0593107	-0.219936
ART1	GPI-linked NAD(P)(+)--arginine ADP-ribosyltransferase 1	-0.617026	0.0984947	-0.834859
PIK3R6	Phosphoinositide 3-kinase regulatory subunit 6	-0.594569	0.0212995	-0.898055
DIO3OS	DIO3 opposite strand upstream RNA [Source:HGNC Symbol;Acc:HGNC:20348]	-0.590325	0.0903201	-0.554503
MFSD6L	Major facilitator superfamily domain containing 6 like	-0.581791	0.0593107	-0.986389
ACOT1	Acyl-coenzyme A thioesterase 1	-0.579858	0.0514839	0.00131767
FASLG	Tumor necrosis factor ligand superfamily member 6	-0.554184	0.0888326	-1.32333
GBP5	Guanylate-binding protein 5	-0.547775	0.0888326	-1.23332
GRAMD1B	GRAM domain containing 1B	-0.524854	0.0257356	-0.739056
TTN	Titin	-0.523774	0.0437419	-0.18713
DOCK3	Dedicator of cytokinesis protein 3	-0.519438	0.0766465	0.312057
ME3	NADP-dependent malic enzyme, mitochondrial	-0.514838	0.0537081	-0.083904
TAS2R60	Taste receptor type 2 member 60	-0.514633	0.0986989	-0.905486
KIF19	Kinesin-like protein KIF19	-0.505896	0.0888326	-0.95359
MTUS2	Microtubule-associated tumor suppressor candidate 2	-0.491581	0.0987269	0.653449
ALK	ALK tyrosine kinase receptor	-0.47958	0.0593107	0.806016
VAMP5	Vesicle-associated membrane protein 5	-0.466194	0.0121219	-0.310653
OCIAD2	OCIA domain containing 2	-0.463413	0.0595468	-0.406347
PHEX	Phosphate-regulating neutral endopeptidase	-0.45489	0.0478863	-0.513261
CCR5	C-C chemokine receptor type 5	-0.45013	0.0823582	-0.789604
CETP	Cholesteryl ester transfer protein	-0.444315	0.0478863	-0.497903
C8G	Complement component C8 gamma chain	-0.430337	0.0873227	-0.650145
TLR4	Toll-like receptor 4	-0.416928	0.0413054	0.0145565
SOCS1	Suppressor of cytokine signaling 1	-0.4153	0.0892812	-1.20011
GCH1	GTP cyclohydrolase 1	-0.414392	0.0383658	-0.719786
DYSF	Dysferlin	-0.390867	0.0445237	-0.276634
BIN1	Myc box-dependent-interacting protein 1	-0.388654	0.0478863	-0.105266
KYNU	Kynureninase	-0.381355	0.0667039	-0.536769
TRIM22	E3 ubiquitin-protein ligase TRIM22	-0.377399	0.0766465	-0.464871
ERGIC2	Endoplasmic reticulum-Golgi intermediate compartment protein 2	0.361137	0.0527324	0.086966
TMCC3	Transmembrane and coiled-coil domain containing	-0.351017	0.0652106	-0.111005
TNFRSF10A	Tumor necrosis factor receptor superfamily member 10A	-0.348657	0.0873227	-0.710854
SLC29A1	Equilibrative nucleoside transporter 1	0.339978	0.0634652	0.280923
NFYA	Nuclear transcription factor Y subunit alpha	0.331418	0.0129789	0.301124
SFMBT2	Scm-like with four MBT domains protein 2	-0.325705	0.0595468	-0.44718
PROCA1	Protein interacting with cyclin A1	-0.325249	0.0359088	-0.153106
P2RY14	P2Y purinoceptor 14	-0.32329	0.0987269	-0.42075
JARID2	Protein Jumonji	0.310401	0.0326437	0.422595
FLVCR2	Feline leukemia virus subgroup C receptor-related protein 2	-0.296249	0.0888326	0.0579095
RAB15	Ras-related protein Rab-15	-0.274412	0.095513	0.143169
RNF213	E3 ubiquitin-protein ligase RNF213	-0.226412	0.0738934	-0.461374
CUL7	Cullin-7	0.219661	0.0478863	0.203103
PARP11	Poly [ADP-ribose] polymerase 11	-0.219252	0.0888326	-0.253368
KLC4	Kinesin light chain 4	0.215837	0.0437419	0.00922851
ARRDC1	Arrestin domain-containing protein 1	-0.212298	0.0445237	-0.54685
CDC5L	Cell division cycle 5-like protein	0.168353	0.0987269	0.279821
RBBP4	Histone-binding protein RBBP4	0.161295	0.0359088	0.013198
TRNAU1AP	tRNA selenocysteine 1-associated protein 1	0.142663	0.0445237	-0.136701
DMAP1	DNA methyltransferase 1-associated protein 1	0.128504	0.0822859	-0.0145908
RPL7L1	Ribosomal protein L7 like 1	6.2e-05	0.0593107	0.265127
TUBB	Tubulin beta chain	5.15e-05	0.0413054	0.189977
EHBP1L1	EH domain-binding protein 1-like protein 1	-4.73e-05	0.0865518	-0.17067
STMN1	Stathmin	4.4e-05	0.00998888	0.199167
PTPRG	Receptor-type tyrosine-protein phosphatase gamma	4.24e-05	0.0359088	0.41454
FLOT1	Flotillin-1	3.97e-05	0.0437419	-0.0019904
SOX4	Transcription factor SOX-4	3.79e-05	0.0445237	0.781664
MLF1	Myeloid leukemia factor 1	3.67e-05	0.0448512	0.655284
CENPQ	Centromere protein Q	3.64e-05	0.0998048	0.275593
FNBP1L	Formin-binding protein 1-like	3.57e-05	0.0738934	0.386941
ZNF697	Zinc finger protein 697	3.15e-05	0.0543783	-0.0409732
OR52K1	Olfactory receptor 52K1	-2.28e-05	0.0888326	0.0147653
ANK1	Ankyrin-1	-2.11e-05	0.0997331	0.0186453
COL24A1	Collagen alpha-1(XXIV) chain	1.82e-05	0.0406842	0.820115
ANGPTL7	Angiopoietin-related protein 7	1.65e-05	0.0593107	-0.0644337
KNDC1	Protein very KIND	-1.47e-05	0.0155252	-0.248191
CTAGE1	cTAGE family member 2	-1.24e-05	0.0623305	1.1304
PLA2G2D	Group IID secretory phospholipase A2	-1.2e-05	0.0845822	-1.43502
KSR2	Kinase suppressor of Ras 2	-1.2e-05	0.0359088	-0.859841
KCNT1	Potassium channel subfamily T member 1	-1.2e-05	0.0527324	-0.117425
PLCZ1	1-phosphatidylinositol 4,5-bisphosphate phosphodiesterase zeta-1	-1.18e-05	0.00998888	2.3489
HTR3B	5-hydroxytryptamine receptor 3B	-1.18e-05	0.0113826	0.0758214
CCR3	C-C chemokine receptor type 3	-1.15e-05	0.0997788	-0.41216
CAMK2B	Calcium/calmodulin-dependent protein kinase type II subunit beta	-1.14e-05	0.0593107	0.0433346
JPH3	Junctophilin-3	-1.12e-05	0.0360069	0.892995
SPAG6	Sperm-associated antigen 6	-1.12e-05	0.0437419	-0.352596
MIR222	microRNA 222 [Source:HGNC Symbol;Acc:HGNC:31602]	-1.11e-05	0.0987269	-0.437115
CPN2	Carboxypeptidase N subunit 2	1.03e-05	0.0888326	0.0203468
GABBR2	Gamma-aminobutyric acid type B receptor subunit 2	-1e-05	0.0437419	1.76111
KLHDC8A	Kelch domain containing 8A	-8.28e-06	0.0873227	1.00139
HHATL	Protein-cysteine N-palmitoyltransferase HHAT-like protein	6.1e-06	0.0268854	2.16388
NPPC	C-type natriuretic peptide	-5.96e-06	0.0445237	-0.478561
TFF2	Trefoil factor 2	-5.78e-06	0.0413054	-2.10175
HNF4A	Hepatocyte nuclear factor 4-alpha	5.3e-06	0.0996535	0.0121596
KRTAP19-6	Keratin-associated protein 19-6	1.45e-06	0.0826978	-0.915201
