## Supplementary Table S3 for "Tumour gene expression signature in primary melanoma predicts long-term outcomes: A prospective multicentre study"

### Sheet: SupplementaryTableS3
Supplementary Table S3: Statistical analysis of classifier results shown in Supplementary Figure S4.
Signature > Clinical covariates	Accuracy (p-value)	Kappa (p-value)	Sensitivity (p-value)	Specificity (p-value)
Cam_121 + Clinical Covariates > Clinical Covariates	2.94x10-3	3.23x10-3	0.027	2.94x10-3
Cam_121 > Clinical Covariates	4.92x10-3	4.98x10-3	0.018	0.01
Decision-Dx Melanoma > Clinical Covariates	0.966	0.983	0.999	2.28x10-3
LMC_150 > Clinical Covariates	0.861	0.877	0.968	0.324
