## Supplementary Table S6 for "Tumour gene expression signature in primary melanoma predicts long-term outcomes: A prospective multicentre study"

### Sheet: SupplementaryTableS4
Supplementary Table S6: Distribution of clinical covariates across the high versus low risk signature groups
Variable	Levels	Statistics	Overall	Signature - high	Signature - low	P-value	Statistical test
Full dataset		n	194	130	64
Sex	Male	n (%)	123 (63.4%)	83 (63.8%)	40 (62.5%)	0.9804	Chi-square test
	Female	n (%)	71 (36.6%)	47 (36.2%)	24 (37.5%)
	Missing	n (%)	0 ( 0.0%)	0 ( 0.0%)	0 ( 0.0%)
Age		Median (IQR)	57.0 (44.0-66.0)	57.5 (44.0-66.0)	56.0 (43.5-65.2)	0.9375	Welch's test
Site	Head and neck	n (%)	39 (20.1%)	25 (19.2%)	14 (21.9%)	0.4741	Chi-square test
	Lower lims	n (%)	55 (28.4%)	41 (31.5%)	14 (21.9%)
	Trunk	n (%)	71 (36.6%)	47 (36.2%)	24 (37.5%)
	Upper limbs	n (%)	29 (14.9%)	17 (13.1%)	12 (18.8%)
	Missing	n (%)	0 ( 0.0%)	0 ( 0.0%)	0 ( 0.0%)
Bres	<= 2.0 mm	n (%)	31 (16.0%)	22 (16.9%)	9 (14.1%)	0.7347	Chi-square test
	>2-4mm	n (%)	63 (32.5%)	40 (30.8%)	23 (35.9%)
	>4.0mm	n (%)	100 (51.5%)	68 (52.3%)	32 (50.0%)
	Missing	n (%)	0 ( 0.0%)	0 ( 0.0%)	0 ( 0.0%)
Ulc	Present	n (%)	104 (53.6%)	66 (50.8%)	38 (59.4%)	0.5543	Chi-square test
	Absent	n (%)	83 (42.8%)	57 (43.8%)	26 (40.6%)
	Missing	n (%)	7 ( 3.6%)	7 ( 5.4%)	0 ( 0.0%)
Nclass	N0	n (%)	80 (41.2%)	44 (33.8%)	36 (56.2%)	0.0115	Fisher's test
	N1a	n (%)	32 (16.5%)	25 (19.2%)	7 (10.9%)
	N1b	n (%)	17 ( 8.8%)	11 ( 8.5%)	6 ( 9.4%)
	N2a	n (%)	19 ( 9.8%)	17 (13.1%)	2 ( 3.1%)
	N2b	n (%)	5 ( 2.6%)	3 ( 2.3%)	2 ( 3.1%)
	N2c	n (%)	13 ( 6.7%)	7 ( 5.4%)	6 ( 9.4%)
	N3	n (%)	18 ( 9.3%)	16 (12.3%)	2 ( 3.1%)
	Missing	n (%)	10 ( 5.2%)	7 ( 5.4%)	3 ( 4.7%)
Nclass_binary	Positive	n (%)	104 (53.6%)	79 (60.8%)	25 (39.1%)	0.0046	Chi-square test
	Negative	n (%)	80 (41.2%)	44 (33.8%)	36 (56.2%)
	Missing	n (%)	10 ( 5.2%)	7 ( 5.4%)	3 ( 4.7%)
Stage	IIB	n (%)	45 (23.2%)	21 (16.2%)	24 (37.5%)	0.0145	Fisher's test
	IIC	n (%)	45 (23.2%)	30 (23.1%)	15 (23.4%)
	IIIA	n (%)	29 (14.9%)	23 (17.7%)	6 ( 9.4%)
	IIIB	n (%)	51 (26.3%)	37 (28.5%)	14 (21.9%)
	IIIC	n (%)	24 (12.4%)	19 (14.6%)	5 ( 7.8%)
	Missing	n (%)	0 ( 0.0%)	0 ( 0.0%)	0 ( 0.0%)
Stage_binary	II	n (%)	90 (46.4%)	51 (39.2%)	39 (60.9%)	0.007	Chi-square test
	III	n (%)	104 (53.6%)	79 (60.8%)	25 (39.1%)
	Missing	n (%)	0 ( 0.0%)	0 ( 0.0%)	0 ( 0.0%)
BRAF	V600E	n (%)	75 (38.7%)	50 (38.5%)	25 (39.1%)	1	Chi-square test
	WT	n (%)	104 (53.6%)	69 (53.1%)	35 (54.7%)
	Missing	n (%)	15 ( 7.7%)	11 ( 8.5%)	4 ( 6.2%)
NRAS	Mutant	n (%)	35 (18.0%)	23 (17.7%)	12 (18.8%)	1	Chi-square test
	WT	n (%)	63 (32.5%)	40 (30.8%)	23 (35.9%)
	Missing	n (%)	96 (49.5%)	67 (51.5%)	29 (45.3%)
BRAF_NRAS_WT	Yes	n (%)	70 (36.1%)	47 (36.2%)	23 (35.9%)	1	Chi-square test
	No	n (%)	109 (56.2%)	72 (55.4%)	37 (57.8%)
	Missing	n (%)	15 ( 7.7%)	11 ( 8.5%)	4 ( 6.2%)
treatment	Bevacizumab	n (%)	100 (51.5%)	68 (52.3%)	32 (50.0%)	0.8811	Chi-square test
	Observation	n (%)	94 (48.5%)	62 (47.7%)	32 (50.0%)
	Missing	n (%)	0 ( 0.0%)	0 ( 0.0%)	0 ( 0.0%)
ECOG	Symptomatic	n (%)	16 ( 8.2%)	13 (10.0%)	3 ( 4.7%)	0.2725	Fisher's test
	Asymptomatic	n (%)	178 (91.8%)	117 (90.0%)	61 (95.3%)
	Missing	n (%)	0 ( 0.0%)	0 ( 0.0%)	0 ( 0.0%)
EventMet	Yes	n (%)	89 (45.9%)	71 (54.6%)	18 (28.1%)	0.0009	Chi-square test
	No	n (%)	105 (54.1%)	59 (45.4%)	46 (71.9%)
	Missing	n (%)	0 ( 0.0%)	0 ( 0.0%)	0 ( 0.0%)
